# Detecting *CYP2C19* deletions from genotyping array signals using neural networks

**DOI:** 10.64898/2026.08.21.746170

**Authors:** Burak Yelmen, Robin J. Hofmeister, Viido Kaur Lutsar, Marc Finianos, Benjamin C. Stone, Maarja Jõeloo, Kristi Krebs, Paula Ann Kivistik, Steven Smit, Estonian Biobank Research Team, Mait Metspalu, Georgi Hudjashov, Lili Milani

## Abstract

Since copy number variations (CNVs) in pharmacogenes can cause significant alterations in drug metabolism, their reliable detection is of high importance both for large-scale studies and personalized medicine. Whole-genome sequencing, and specifically long-read sequencing, is the gold standard for CNV detection. Despite increasing availability of these technologies, genotyping arrays are still widely used as cost-effective alternatives in biobank and clinical settings, yet calling CNVs based on array intensity signals is challenging due to low base pair resolution. In this work, we developed a neural network model, nnCNV, to predict deletions in the *CYP2C19* pharmacogene region from array intensity signals. We compared our method to the most widely used algorithm, PennCNV, and demonstrated better performance reaching 100% accuracy in the test dataset. Furthermore, we predicted probe-by-probe *CYP2C19* deletion coordinates for all Estonian Biobank samples using nnCNV and PennCNV, and validated these predictions using an identity-by-descent (IBD) sharing method, which also demonstrated superior nnCNV performance. For the deletion samples with conflicting PennCNV and nnCNV predictions, we performed PCR analysis for validation, which showed 97% precision for nnCNV compared to 23% for PennCNV. Finally, we assessed the gradient-based feature importance maps and showed that nnCNV utilizes signal intensity information not only from deletion probes, but also from probes in flanking regions. Our results demonstrate that long-range information, which cannot be utilized by hidden Markov models, can improve CNV calling.
