## Supplementary material for "Detecting *CYP2C19* deletions from genotyping array signals using neural networks": S1 Table

### Sheet: Sheet1
Supplementary Data: Primers used for PCR.
Primers	Forward primer sequence	Reverse primer sequence	Amplicon chromosomal coordinates (GRCh38/hg38)
CYP2C19*37del	ATTAGCAATGTTGCCYGAAG1	GGTTATACCCAGGCAAAAAGG	chr10:94737279-94800326
CYP2C19*37ref	ATTAGCAATGTTGCCYGAAG1	GTTACATCTGTTACTGGATTGTAGA	chr10:94737279-94737723
CYP2C19*42shortdel	AGTGAAAGGGATCCARTGGT	TGGTGCAATGACAAAAGAGGT	chr10:94773158-94783527
CYP2C19*42shortref	AGTGAAAGGGATCCARTGGT	CCCTGAAGTTTTACCGGTGC	chr10:94773158-94774262
CYP2C19*42longdel	GAGAAGCGGCCATGTACCCA	CGGGGATGCAAGGCTTTT	chr10:94771145-94790685
CYP2C19*42longref	TCCAAAGGAATTTCTTCCAGTTT	CGGGGATGCAAGGCTTTT	chr10:94790428-94790685
1Santos, M., Niemi, M., Hiratsuka, M., Kumondai, M., Ingelman-Sundberg, M., Lauschke, V. M., and Rodríguez-Antona, C. (2018). Novel copy-number variations in pharmacogenetics contribute to interindividual differences in drug pharmacokinetics. Genetics in Medicine, 20 (6): 622 – 629.
